# Adenine methylation is very scarce in the drosophila genome and not erased by the Ten Eleven Translocation dioxygenase

**DOI:** 10.1101/2023.09.15.557947

**Authors:** Manon Boulet, Guerric Gilbert, Yoan Renaud, Martina Schmidt-Dengler, Emilie Plantié, Romane Bertrand, Xinsheng Nan, Tomasz Jurkowski, Mark Helm, Laurence Vandel, Lucas Waltzer

**Author notes:** co-corresponding authors &. co-first authors (Manon Boulet, Guerric Gilbert, Yoan Renaud).

## Abstract

N6-methyladenine (6mA) DNA modification has recently been described in metazoans, including in drosophila, for which the erasure of this epigenetic mark has been ascribed to the Ten Eleven Translocation (TET) enzyme. Here, we re-evaluated 6mA presence and TET impact on drosophila genome. Using axenic or conventional breeding conditions, we found traces of 6mA by LC-MS/MS and no significant increase in 6mA levels in the absence of TET, suggesting that this modification is present at very low levels in the drosophila genome but not regulated by TET. Consistent with this latter hypothesis, further molecular and genetic analyses showed that TET does not demethylate 6mA but acts essentially in an enzymatic-independent manner. Our results call for further caution concerning the role and regulation of 6mA DNA modification in metazoans and underline the importance of TET non-enzymatic activity for fly development.
