## Supplementary Table 1 for "Adenine methylation is very scarce in the drosophila genome and not erased by the Ten Eleven Translocation dioxygenase"

### Sheet: Genome coverage
		adenines		% genome
	coverage	wild type	tet null	wild type	tet null
	cov ≥ 1	78654968	78739986	99.0239	99.1309
	cov ≥ 5	78395357	78519317	98.697	98.8531
	cov ≥ 10	77726188	77925530	97.8546	98.1055
	cov ≥ 15	76953823	77227836	96.8822	97.2272
	cov ≥ 20	76177160	76563241	95.9044	96.3904
	cov ≥ 25	75379803	75976049	94.9005	95.6512
	cov ≥ 30	74379637	75260111	93.6414	94.7499
	cov ≥ 35	72931699	74300152	91.8185	93.5413
	cov ≥ 40	70726685	72872299	89.0424	91.7437
	cov ≥ 45	67535617	70594244	85.025	88.8757
	cov ≥ 50	63275085	67191865	79.6611	84.5922
	cov ≥ 60	51840207	56773516	65.265	71.4759
	cov ≥ 70	34271787	40171883	43.147	50.575
	cov ≥ 80	15245823	20154960	19.194	25.3744
	cov ≥ 90	4890026	7195785	6.15637	9.05924
	cov ≥ 100	2063633	2812939	2.59804	3.54139
	cov ≥ 110	1433215	1800184	1.80437	2.26637
	cov ≥ 120	1171957	1471374	1.47545	1.85241
