## Supplementary Table 2 for "Adenine methylation is very scarce in the drosophila genome and not erased by the Ten Eleven Translocation dioxygenase"

### Sheet: %6mA
	% 6mA/A
	wild type	QV ≥ 20	QV ≥ 30	QV ≥ 40	QV ≥ 50	QV ≥ 60	QV ≥ 70	QV ≥ 80	QV ≥ 90	QV ≥ 100	QV ≥ 110	QV ≥ 120
	cov ≥ 20	0.157433	0.114915	0.0631397	0.0297806	0.0137259	0.00653739	0.00325163	0.00162385	0.000821769	0.000426637	0.000223164
	cov ≥ 25	0.158373	0.115894	0.063781	0.0300916	0.0138711	0.00660654	0.00328603	0.00164102	0.000830461	0.00043115	0.000225525
	cov ≥ 30	0.159292	0.116946	0.064558	0.0304868	0.0140576	0.00669538	0.00333021	0.00166309	0.000841628	0.000436948	0.000228557
	cov ≥ 40	0.162123	0.120035	0.0669832	0.0318677	0.0147497	0.00703271	0.0035008	0.00174899	0.000885097	0.000459515	0.000240362
	cov ≥ 50	0.166971	0.125022	0.0712761	0.0344227	0.0161185	0.00774238	0.00389253	0.0019518	0.000989331	0.00051363	0.000268668
	cov ≥ 60	0.174014	0.131751	0.0771255	0.0382811	0.018287	0.0088985	0.00454859	0.00232445	0.00119212	0.00061921	0.000324073
	cov ≥ 70	0.18519	0.142143	0.0860737	0.044398	0.0219568	0.0110178	0.00582695	0.00310751	0.00167193	0.000889945	0.000469774
	cov ≥ 80	0.202351	0.158338	0.100421	0.0548347	0.0284865	0.0150139	0.00834327	0.00476196	0.00283356	0.00163979	0.000964199
	cov ≥ 90	0.229528	0.183353	0.123905	0.0734556	0.0402861	0.0232105	0.0137218	0.00852756	0.00556234	0.00361961	0.00235173
	cov ≥ 100	0.26589	0.218353	0.15778	0.101084	0.0582952	0.0350838	0.0213216	0.0140529	0.00935244	0.00678415	0.00479736
	cov ≥ 110	0.288303	0.240927	0.17841	0.118126	0.0710989	0.0433989	0.027072	0.0182806	0.0123499	0.00927984	0.00669823
	cov ≥ 120	0.305557	0.256238	0.19284	0.129527	0.0792691	0.0487219	0.0312298	0.0214172	0.0147616	0.0110072	0.00802077
	tetnull	QV ≥ 20	QV ≥ 30	QV ≥ 40	QV ≥ 50	QV ≥ 60	QV ≥ 70	QV ≥ 80	QV ≥ 90	QV ≥ 100	QV ≥ 110	QV ≥ 120
	cov ≥ 20	0.171477	0.126401	0.0706658	0.0336715	0.0157791	0.00780401	0.00397057	0.00205712	0.0011324	0.000595586	0.000334364
	cov ≥ 25	0.172246	0.127187	0.0711895	0.0339304	0.0159011	0.00786432	0.00400126	0.00207302	0.00114115	0.000600189	0.000336948
	cov ≥ 30	0.173003	0.128057	0.071799	0.0342439	0.0160523	0.00793913	0.00403932	0.00209274	0.001152	0.000605899	0.000340154
	cov ≥ 40	0.17508	0.130318	0.073589	0.0352493	0.016555	0.00819516	0.00417168	0.00216132	0.00118975	0.000625752	0.000351299
	cov ≥ 50	0.179401	0.13475	0.0772713	0.0374688	0.0177179	0.00881357	0.00450799	0.00233659	0.00129033	0.000678654	0.000380999
	cov ≥ 60	0.186101	0.141224	0.0827639	0.0410068	0.0197856	0.0100258	0.00519432	0.00273191	0.00152007	0.00080143	0.000450914
	cov ≥ 70	0.195251	0.149911	0.0905633	0.0465276	0.0232177	0.0120557	0.00643485	0.00353481	0.00199891	0.00108534	0.000622326
	cov ≥ 80	0.209234	0.162392	0.102064	0.0550386	0.0287026	0.0154751	0.00855373	0.00493179	0.00297693	0.00175143	0.00109154
	cov ≥ 90	0.231552	0.182593	0.121085	0.0694851	0.0389117	0.0224993	0.0132995	0.00856057	0.00566999	0.00362712	0.00247367
	cov ≥ 100	0.266838	0.216997	0.15219	0.0932832	0.0560979	0.034839	0.0217211	0.0142556	0.0102384	0.0068256	0.0048348
	cov ≥ 110	0.300636	0.248197	0.179982	0.114266	0.0709372	0.045662	0.0292748	0.0196091	0.0143319	0.00988788	0.00705483
	cov ≥ 120	0.322352	0.26601	0.194512	0.126141	0.0794495	0.0519243	0.0339818	0.0229717	0.016787	0.0117577	0.00849546
