## Supplementary Table 3 for "Adenine methylation is very scarce in the drosophila genome and not erased by the Ten Eleven Translocation dioxygenase"

### Sheet: % replication
	% triplicated													% triplicated or duplicated
	wild type	QV ≥ 20	QV ≥ 30	QV ≥ 40	QV ≥ 50	QV ≥ 60	QV ≥ 70	QV ≥ 80	QV ≥ 90	QV ≥ 100	QV ≥ 110	QV ≥ 120		wild type	QV ≥ 20	QV ≥ 30	QV ≥ 40	QV ≥ 50	QV ≥ 60	QV ≥ 70	QV ≥ 80	QV ≥ 90	QV ≥ 100	QV ≥ 110	QV ≥ 120
	cov ≥ 20	2.52485	3.45674	6.2435	12.5937	23.1064	36.3052	50.6258	63.1366	72.0447	80	84.7059		cov ≥ 20	13.604	18.2227	29.2445	46.0592	63.8198	77.6305	87.283	94.1795	96.4856	98.1538	100
	cov ≥ 25	2.53642	3.46379	6.2461	12.5953	23.1064	36.3052	50.6258	63.1366	72.0447	80	84.7059		cov ≥ 25	13.6613	18.253	29.2525	46.0565	63.8198	77.6305	87.283	94.1795	96.4856	98.1538	100
	cov ≥ 30	2.55484	3.47765	6.25182	12.5948	23.1064	36.3052	50.6258	63.1366	72.0447	80	84.7059		cov ≥ 30	13.7558	18.3218	29.2744	46.0531	63.8198	77.6305	87.283	94.1795	96.4856	98.1538	100
	cov ≥ 40	2.63727	3.55961	6.33034	12.6581	23.1499	36.3289	50.6462	63.1366	72.0447	80	84.7059		cov ≥ 40	14.0872	18.6025	29.4417	46.1067	63.8037	77.6437	87.2779	94.1795	96.4856	98.1538	100
	cov ≥ 50	2.79694	3.73287	6.49667	12.8047	23.2866	36.4564	50.8323	63.1579	72.0447	80	84.7059		cov ≥ 50	14.6832	19.1725	29.7339	46.1274	63.7121	77.6077	87.3325	94.17	96.4856	98.1538	100
	cov ≥ 60	3.05291	4.02928	6.82557	13.0965	23.4705	36.5272	51.0178	62.9876	72.1683	80.0623	85.119		cov ≥ 60	15.5605	20.0761	30.3737	46.3694	63.5654	77.39	87.4046	94.1909	96.4401	98.1308	100
	cov ≥ 70	3.53564	4.60228	7.52907	13.867	24.2658	37.6854	52.1783	63.2864	72.7749	80	85.0932		cov ≥ 70	16.8857	21.4821	31.5129	46.8914	63.588	77.4629	87.5814	94.3662	96.3351	98.0328	100
	cov ≥ 80	4.53485	5.78708	9.00718	15.6699	25.9728	38.4884	51.8082	62.3967	71.9907	79.6	84.3537		cov ≥ 80	19.3549	24.0969	33.7361	48.0861	63.5275	76.671	86.7138	93.5262	96.0648	98	100
	cov ≥ 90	6.68211	8.34263	12.1142	19.2372	29.797	42.2907	55.5887	65.9472	70.9559	76.8362	82.6087		cov ≥ 90	24.5991	29.7569	39.2474	52.088	65.6345	76.652	87.1833	93.765	95.2206	97.7401	100
	cov ≥ 100	9.69564	11.7621	15.8477	22.9626	33.6658	45.9945	58.1818	65.8621	70.4663	75.7143	82.8283		cov ≥ 100	30.8365	36.0186	44.2875	55.1774	67.9967	78.0387	87.7273	93.1034	95.3368	97.1429	100
	cov ≥ 110	11.4714	13.6693	17.9116	25.1624	35.9176	48.5531	60.0515	67.9389	72.3164	76.6917	82.2917		cov ≥ 110	34.0997	39.1544	47.0082	57.2947	69.1855	78.7781	87.3711	92.7481	94.9153	96.9925	100
	cov ≥ 120	12.3988	14.7186	18.9381	26.2846	36.9214	49.387	59.8361	67.3307	71.6763	75.969	81.9149		cov ≥ 120	35.9676	41.0922	48.5398	58.2345	69.7524	79.1594	87.1585	92.8287	94.7977	96.8992	100
	% triplicated													% triplicated or duplicated
	tet null	QV ≥ 20	QV ≥ 30	QV ≥ 40	QV ≥ 50	QV ≥ 60	QV ≥ 70	QV ≥ 80	QV ≥ 90	QV ≥ 100	QV ≥ 110	QV ≥ 120		tet null	QV ≥ 20	QV ≥ 30	QV ≥ 40	QV ≥ 50	QV ≥ 60	QV ≥ 70	QV ≥ 80	QV ≥ 90	QV ≥ 100	QV ≥ 110	QV ≥ 120
	cov ≥ 20	2.64838	3.5866	6.35628	12.6377	23.1603	36.4017	50.0658	62.1587	71.6263	80.0439	83.9844		cov ≥ 20	13.7781	18.3132	28.8833	45.3763	63.1653	77.3389	86.9408	92.5714	95.3864	98.2456	98.0469
	cov ≥ 25	2.65692	3.59198	6.35827	12.6382	23.1603	36.4017	50.0658	62.1587	71.6263	80.0439	83.9844		cov ≥ 25	13.818	18.3345	28.8886	45.3741	63.1653	77.3389	86.9408	92.5714	95.3864	98.2456	98.0469
	cov ≥ 30	2.6697	3.60048	6.36243	12.6377	23.1603	36.4017	50.0658	62.1587	71.6263	80.0439	83.9844		cov ≥ 30	13.883	18.3759	28.9048	45.3787	63.1653	77.3389	86.9408	92.5714	95.3864	98.2456	98.0469
	cov ≥ 40	2.72132	3.64973	6.40361	12.6679	23.1847	36.4032	50.0658	62.1587	71.6263	80.0439	83.9844		cov ≥ 40	14.0941	18.5519	28.9915	45.4082	63.1631	77.3275	86.9408	92.5714	95.3864	98.2456	98.0469
	cov ≥ 50	2.84629	3.78282	6.53505	12.7661	23.2171	36.4235	49.9505	62.0382	71.6263	80.0439	83.9844		cov ≥ 50	14.5483	18.9792	29.2585	45.4957	63.0911	77.2712	86.8934	92.5478	95.3864	98.2456	98.0469
	cov ≥ 60	3.07034	4.03851	6.82302	13.0579	23.3419	36.3668	49.983	61.8956	71.4948	80	83.9844		cov ≥ 60	15.2173	19.6438	29.6437	45.492	62.9307	77.0731	86.843	92.5854	95.365	98.2418	98.0469
	cov ≥ 70	3.48692	4.53157	7.42146	13.6911	23.7911	36.7128	50.1741	62.1831	71.731	80.7339	84.4		cov ≥ 70	16.4351	20.9674	30.8128	46.0436	62.8605	76.8532	86.3443	92.0423	95.0187	98.1651	98
	cov ≥ 80	4.29442	5.51482	8.6481	15.1357	25.2377	37.9929	51.0441	63.7827	72.3333	81.5864	85		cov ≥ 80	18.2708	22.9911	32.5215	47.3091	62.8349	76.4348	85.4408	91.6499	94.8333	98.017	97.7273
	cov ≥ 90	6.18773	7.8012	11.5001	18.66	28.8929	41.8777	54.023	65.7468	73.7745	82.3755	84.8315		cov ≥ 90	22.4103	27.5896	37.071	51.32	65.4643	77.9494	85.162	91.8831	94.8529	98.0843	97.7528
	cov ≥ 100	9.17932	11.1894	15.5104	23.2851	33.2066	45.4082	56.1375	66.3342	71.5278	80.2083	85.2941		cov ≥ 100	28.2307	33.519	42.42	55.6784	68.4411	80.102	86.4157	92.5187	95.1389	98.4375	98.5294
	cov ≥ 110	11.2343	13.4736	17.9938	25.9115	35.787	47.3236	57.1157	66.5722	70.5426	79.7753	85.0394		cov ≥ 110	31.8551	37.1307	45.2778	57.3651	69.6946	81.0219	86.7173	92.6346	95.3488	98.8764	99.2126
	cov ≥ 120	12.2707	14.7164	19.4619	27.3707	37.2113	48.4293	57.8	66.8639	70.8502	79.7688	84.8		cov ≥ 120	33.8183	39.3459	47.624	59.2672	71.343	82.3298	87.6	93.1953	95.9514	98.8439	99.2
