## Supplementary Table 4 for "Adenine methylation is very scarce in the drosophila genome and not erased by the Ten Eleven Translocation dioxygenase"

### Sheet: % 6mA
	% 6mA/A	QV ≥ 20	QV ≥ 30	QV ≥ 40	QV ≥ 50	QV ≥ 60	QV ≥ 70	QV ≥ 80	QV ≥ 90	QV ≥ 100	QV ≥ 110	QV ≥ 120
	WT1, cov≥25	0.113806	0.060302	0.0189362	0.00530363	0.00185596	0.00085724	0.00053057	0.00033499	0.00023304	0.00016	0.00011
	WT2, cov≥25	0.055534	0.02397	0.006202	0.001821	0.000687	0.000392	0.000221	0.000157	9.68e-05	6.9e-05	5.5e-05
	WT3, cov≥25	0.085664	0.041528	0.012969	0.004972	0.001978	0.001003	0.000659	0.000473	0.000416	0.00029	0.0002
	TET1, cov≥25	0.121948	0.067259	0.021998	0.006632	0.002399	0.001155	0.00068	0.000446	0.000311	0.00023	0.00017
	TET2, cov≥25	0.064604	0.029392	0.007848	0.00265	0.001163	0.000581	0.000405	0.000285	0.000217	0.00015	9.7e-05
	TET3, cov≥25	0.073058	0.034378	0.010173	0.003876	0.001845	0.001126	0.000692	0.000506	0.000373	0.00021	0.00015

### Sheet: fraction of methylation
	Fraction of methylation	QV ≥ 20	QV ≥ 30	QV ≥ 40	QV ≥ 50	QV ≥ 60	QV ≥ 70	QV ≥ 80	QV ≥ 90	QV ≥ 100	QV ≥ 110	QV ≥ 120
	WT1, cov≥25	0.641872	0.72384	0.795208	0.77951	0.716924	0.661015	0.62009	0.603528	0.605438	0.608145	0.618151
	WT2, cov≥25	0.617802	0.700865	0.737605	0.672261	0.57543	0.530635	0.554792	0.568588	0.548381	0.569067	0.588167
	WT3, cov≥25	0.625307	0.690226	0.683664	0.59955	0.558341	0.5293	0.539435	0.554485	0.553931	0.5597	0.583286
	TET1, cov≥25	0.634816	0.711699	0.783211	0.784876	0.717153	0.635443	0.598936	0.592	0.604556	0.611363	0.62343
	TET2, cov≥25	0.621987	0.700972	0.727458	0.641985	0.578657	0.538735	0.520577	0.5281	0.549368	0.583885	0.575353
	TET3, cov≥25	0.607188	0.67531	0.669997	0.59311	0.551865	0.515843	0.539462	0.533316	0.547571	0.566208	0.603412
